# A gene regulatory element modulates myosin expression and controls cardiomyocyte response to stress

**DOI:** 10.1101/2025.07.19.665672

**Authors:** Taylor Anglen, Irene M. Kaplow, Baekgyu Choi, Enya Dewars, Robin M. Perelli, Kevin T. Hagy, Duc Tran, Megan E. Ramaker, Svati Shah, Inkyung Jung, Andrew P. Landstrom, Ravi Karra, Yarui Diao, Charles A. Gersbach

## Abstract

A hallmark of heart disease is gene dysregulation and reactivation of fetal gene programs. Reactivation of these fetal programs has compensatory effects during heart failure, depending on the type and stage of the underlying cardiomyopathy. Thousands of putative cardiac gene regulatory elements have been identified that may control these programs, but their functions are largely unknown. We profile genome-wide changes to gene expression and chromatin structure in cardiomyocytes derived from human pluripotent stem cells. We identify and characterize a gene regulatory element essential for the regulation of *MYH6*, which encodes human fetal myosin. Using chromatin conformation assays in combination with epigenome editing, we find that gene regulation is mediated by direct interaction between *MYH6* and the enhancer. We also find that enhancer activation alters cardiomyocyte response to the hypertrophy-inducing peptide endothelin-1. Enhancer activation prevents polyploidization and changes in calcium dynamics following stress with endothelin-1. Collectively, these results identify regulatory mechanisms of cardiac gene expression programs that modulate cardiomyocyte maturation, cellular stress response, and could serve as potential therapeutic targets.
