## Supplementary Table S5 for "A gene regulatory element modulates myosin expression and controls cardiomyocyte response to stress"

### Sheet: gRNA
gRNA target	T4 cloning sequence
Human Control NT Sense	CACCGGTATCGGCAACATACTGCGT
Human Control NT Antisense	AAACACGCAGTATGTTGCCGATACC
Human Region 1a CRISPRi Sense	CACCGTTCTTGGACGTGCTGAGAAG
Human Region 1a CRISPRi Antisense	AAACCTTCTCAGCACGTCCAAGAAC
Human Region 1b CRISPRi Sense	CACCGTGCCGGTCAAGGGCAGTCTC
Human Region 1b CRISPRi Antisense	AAACGAGACTGCCCTTGACCGGCAC
Human Region 2 CRISPRi Sense	CACCGTCCTGTTAACCCTGCACCCC
Human Region 2 CRISPRi Antisense	AAACGGGGTGCAGGGTTAACAGGAC
Human Region 3 CRISPRi Sense	CACCGGAGAGCCGTTGATTATCAGC
Human Region 3 CRISPRi Antisense	AAACGCTGATAATCAACGGCTCTCC
Human Region 3 CRISPRa Sense gRNA-1	CACCGACACGCCCCAGGCGAGCGCC
Human Region 3 CRISPRa Antisense gRNA-1	AAACGGCGCTCGCCTGGGGCGTGTC
Human Region 3 CRISPRa Sense gRNA-2	CACCGAGAGCTCCCCCTTGTGGTGT
Human Region 3 CRISPRa Antisense gRNA-2	AAACACACCACAAGGGGGAGCTCTC
Mouse Control NT Sense	CACCGGCACTACCAGAGCTAACTCA
Mouse Control NT Antisense	AAACTGAGTTAGCTCTGGTAGTGCC
Mouse Region 3 CRISPRa Sense gRNA-1	CACCGTTGTGTAGAGCTCCCCCTTG
Mouse Region 3 CRISPRa Antisense gRNA-1	AAACCAAGGGGGAGCTCTACACAAC
Mouse Region 3 CRISPRa Sense gRNA-2	CACCGATCAAGACAGTACTGTTCCA
Mouse Region 3 CRISPRa Antisense gRNA-2	AAACTGGAACAGTACTGTCTTGATC

### Sheet: Next gene sequencing primers
ATAC-seq Primers
TA01-N701-ATACseq	CAAGCAGAAGACGGCATACGAGATTCGCCTTAGTCTCGTGGGCTCGG
TA02-N702-ATACseq	CAAGCAGAAGACGGCATACGAGATCTAGTACGGTCTCGTGGGCTCGG
TA03-N703-ATACseq	CAAGCAGAAGACGGCATACGAGATTTCTGCCTGTCTCGTGGGCTCGG
TA04-N704-ATACseq	CAAGCAGAAGACGGCATACGAGATGCTCAGGAGTCTCGTGGGCTCGG
TA05-N705-ATACseq	CAAGCAGAAGACGGCATACGAGATAGGAGTCCGTCTCGTGGGCTCGG
TA06-N706-ATACseq	CAAGCAGAAGACGGCATACGAGATCATGCCTAGTCTCGTGGGCTCGG
TA07-N707-ATACseq	CAAGCAGAAGACGGCATACGAGATGTAGAGAGGTCTCGTGGGCTCGG
TA08-N708-ATACseq	CAAGCAGAAGACGGCATACGAGATCCTCTCTGGTCTCGTGGGCTCGG
TA09-N709-ATACseq	CAAGCAGAAGACGGCATACGAGATAGCGTAGCGTCTCGTGGGCTCGG
TA10-N710-ATACseq	CAAGCAGAAGACGGCATACGAGATCAGCCTCGGTCTCGTGGGCTCGG
TA11-Nxt_i5_N501-ATACseq	AATGATACGGCGACCACCGAGATCTACACTAGATCGCTCGTCGGCAGCGT*C
TA12-Nxt_i5_S502-ATACseq	AATGATACGGCGACCACCGAGATCTACACCTCTCTATTCGTCGGCAGCGT*C
HiCAR Primers
i5-primer	i5 seq.
NEB i501	AATGATACGGCGACCACCGAGATCTACACTATAGCCTACACTCTTTCCCTACACGACGCTCTTCCGATCT
NEB i502	AATGATACGGCGACCACCGAGATCTACACATAGAGGCACACTCTTTCCCTACACGACGCTCTTCCGATCT
NEB i503	AATGATACGGCGACCACCGAGATCTACACCCTATCCTACACTCTTTCCCTACACGACGCTCTTCCGATCT
NEB i504	AATGATACGGCGACCACCGAGATCTACACCCTATCCTACACTCTTTCCCTACACGACGCTCTTCCGATCT
NEB i505	AATGATACGGCGACCACCGAGATCTACACCCTATCCTACACTCTTTCCCTACACGACGCTCTTCCGATCT
NEB i506	AATGATACGGCGACCACCGAGATCTACACCCTATCCTACACTCTTTCCCTACACGACGCTCTTCCGATCT
NEB i507	AATGATACGGCGACCACCGAGATCTACACCCTATCCTACACTCTTTCCCTACACGACGCTCTTCCGATCT
NEB i508	AATGATACGGCGACCACCGAGATCTACACCCTATCCTACACTCTTTCCCTACACGACGCTCTTCCGATCT
NEB i509	AATGATACGGCGACCACCGAGATCTACACCCTATCCTACACTCTTTCCCTACACGACGCTCTTCCGATCT
NEB i510	AATGATACGGCGACCACCGAGATCTACACCCTATCCTACACTCTTTCCCTACACGACGCTCTTCCGATCT
NEB i511	AATGATACGGCGACCACCGAGATCTACACCCTATCCTACACTCTTTCCCTACACGACGCTCTTCCGATCT
NEB i512	AATGATACGGCGACCACCGAGATCTACACCCTATCCTACACTCTTTCCCTACACGACGCTCTTCCGATCT
NEB i513	AATGATACGGCGACCACCGAGATCTACACCCTATCCTACACTCTTTCCCTACACGACGCTCTTCCGATCT
NEB i514	AATGATACGGCGACCACCGAGATCTACACCCTATCCTACACTCTTTCCCTACACGACGCTCTTCCGATCT
i7 primer	i7 seq
Nextera-pcr-i7-2-L	CAAGCAGAAGACGGCATACGAGATCTAGTACGGTCTCGTGGGCTCGGAGATGTGTATAAGAGACAG
Nextera-pcr-i7-3-L	CAAGCAGAAGACGGCATACGAGATTTCTGCCTGTCTCGTGGGCTCGGAGATGTGTATAAGAGACAG
Nextera-pcr-i7-4-L	CAAGCAGAAGACGGCATACGAGATGCTCAGGAGTCTCGTGGGCTCGGAGATGTGTATAAGAGACAG
Nextera-pcr-i7-5-L	CAAGCAGAAGACGGCATACGAGATAGGAGTCCGTCTCGTGGGCTCGGAGATGTGTATAAGAGACAG
Nextera-pcr-i7-6-L	CAAGCAGAAGACGGCATACGAGATCATGCCTAGTCTCGTGGGCTCGGAGATGTGTATAAGAGACAG
Nextera-pcr-i7-7-L	CAAGCAGAAGACGGCATACGAGATGTAGAGAGGTCTCGTGGGCTCGGAGATGTGTATAAGAGACAG
Nextera-pcr-i7-10-L	CAAGCAGAAGACGGCATACGAGATCAGCCTCGGTCTCGTGGGCTCGGAGATGTGTATAAGAGACAG
Nextera-pcr-i7-11-L	CAAGCAGAAGACGGCATACGAGATTGCCTCTTGTCTCGTGGGCTCGGAGATGTGTATAAGAGACAG
Nextera-pcr-i7-12-L	CAAGCAGAAGACGGCATACGAGATTCCTCTACGTCTCGTGGGCTCGGAGATGTGTATAAGAGACAG
Nextera-pcr-i7-14-L	CAAGCAGAAGACGGCATACGAGATTCATGAGCGTCTCGTGGGCTCGGAGATGTGTATAAGAGACAG
Nextera-pcr-i7-15-L	CAAGCAGAAGACGGCATACGAGATCCTGAGATGTCTCGTGGGCTCGGAGATGTGTATAAGAGACAG
Nextera-pcr-i7-16-L	CAAGCAGAAGACGGCATACGAGATTAGCGAGTGTCTCGTGGGCTCGGAGATGTGTATAAGAGACAG

### Sheet: Antibodies
Company	Target	catalog #	Dilution
Sigma	anti-alpha-Actinin	A7811-100UL	1:500
Cell Signaling	Phospho-Histone H3 (Ser10) Antibody	9701S	1:800
ThermoFisher	Donkey anti-Mouse IgG (H+L) Highly Cross-Adsorbed Secondary Antibody, Alexa Fluor 647	A-31571	1:1000
ThermoFisher	Goat anti-Rabbit IgG (H+L) Highly Cross-Adsorbed Secondary Antibody, Alexa Fluor 488	A-11034	1:1000
ThermoFisher	DAPI Solution	62248	1:1000
abcam	TNNT2	ab45932	1:500
ThermoFisher	F-actin	A22287	1:400

### Sheet: Accession numbers
Sample	Accession#	Publication
HumanMaleheartRVCTCFChIP-seq	ENCFF505OIJ	PMID:22955616
HumanMaleheartLVCTCFChIP-seq	ENCFF915AST	PMID:22955616
HumanMaleheartRVH3K27me3ChIP-seq	ENCFF703WUP	PMID:22955616
MousefemaleheartCTCFChIP-seq	ENCFF155GHM	PMID:22955616
MousepostnatalheartCTCFChIP-seq	ENCFF055IZM	PMID:22955616
HumanmaleheartRAH3K27me3ChIP-seq	ENCFF980FUE	PMID:32728046
HumanmaleheartRVH3K27acChIP-seq	ENCFF012XMZ	PMID: 22955616
HumanmaleheartLVH3K27me3ChIP-seq	ENCFF718XVH	PMID: 22955616
HumanfemaleheartRACTCFChIP-seq	ENCFF259AZZ	PMID: 22955616
HumanfemaleRVCTCFChIP-seq	ENCFF257ODJ	PMID: 22955616
MouseheartTEAD1andNKX25TFChIP-seq	GSE124008	PMID:31659164
Mousejeartp300ChIP-seq	GSE195905	PMID:37071996
HL-1celltranscriptionfactorChIP-seq	GSE21529	PMID:21415370
HumanchamberspecificsinglenucleiATAC-seq	GSE165839	PMID: 33990324
Supplementary Figure S2a	ENCFF495UDL, ENCFF763TYO, ENCFF058GEM, ENCFF476MBG, ENCFF984DOS, ENCFF969BAO, ENCFF318ILJ, ENCFF499ZEJ, ENCFF955MQX, ENCFF275OLK, ENCFF375UAV, ENCFF980FUE, ENCFF983HIO, ENCFF007ZXP, ENCFF310VRG, ENCFF116TJK, ENCFF066DSD, ENCFF066DSD, ENCFF573DJV, and ENCFF054VRQ	PMID: 32728046, PMID: 32728249, PMID: 22955616
Supplementary Figure S2b	ENCSR899NLW, ENCSR239GFM, ENCSR714QAF, ENCSR265NZF, ENCSR549DVY, ENCSR859KGW, ENCSR675YAS, ENCSR969JYY, ENCSR634LOX, ENCSR357XTU, ENCSR561WEX, ENCSR176WMG, ENCSR160UAZ, ENCSR531RKI, ENCSR688YOZ, ENCSR448DCX, ENCSR755LFM, ENCSR175CNQ, ENCSR999CPT, ENCSR995BHD, ENCSR022MON, ENCSR718CDN, ENCSR993QGR, ENCSR085HNI, ENCSR001UXR, ENCSR224HFZ, ENCSR000COY, ENCSR654UPQ, and ENCSR433YBD	PMID: 32728046, PMID: 32728249, PMID: 22955616
Supplementary Figure S2c	ENCFF053FMQ, ENCFF033OVU, ENCFF357DTZ, ENCFF064KBT, ENCFF069RMH, ENCFF592FPI, ENCFF069ZID, ENCFF611FWS, ENCFF072UOA, ENCFF168YVD, ENCFF185JEB, ENCFF194NPN, ENCFF209YFM, ENCFF259CAK, ENCFF630HIW, ENCFF351UQV, ENCFF402HML, ENCFF682YSX, ENCFF498ECZ, ENCFF509TTX, ENCFF604EJP, ENCFF751LRX, ENCFF797WZE, ENCFF284EJX, ENCFF851MCI, ENCFF915OOI, ENCFF920CTO, ENCFF942LPA, ENCFF958IXF, ENCFF983HIO, ENCFF966I…
Figure 3 and Supplementary Figure S3 to S4	ENCFF505OIJ, ENCFF915AST, ENCFF703WUP, ENCFF155GHM, ENCFF055IZM, ENCFF297LKI, ENCFF012XMZ, ENCFF718XVH, ENCFF259AZZ, ENCFF257ODJ, GSE124008, GSE195905, GSE21529	PMID: 32728046, PMID: 32728249, PMID: 22955616, PMID: 31659164, PMID: 37071996, PMID: 21415370
ATAC-seq on human iPSC-CMs +/- GSK3i	GSE283424
RNA-seq on human iPSC-CMs +/- GSK3i	GSE283426
Human CRISPRa HiCAR	GSE283427
Human CRISPRi HiCAR	GSE283430
Mouse CRISPRa HiCAR	GSE283432

### Sheet: qPCR primers
Oligo ID	sequence
F.TBP.human	tcttggcgtgtgaagataacccaagga
R.TBP.human	ccttgcgctggaactcgtctcactattc
F.MYH6.human	cttctcctcctacgcaactgccgatac
R.MYH6.human	ccgacaccgtctggaaggatgagc
F.MYH7.human	ggaagaccagatgaatgagcaccggag
R.MYH7.human	tttgcaacttggcccgctggc
F.CMTM5.human	cctgaccctcatcatcttcatctgcttcacg
R.CMTM5.human	gcgctggtagtactgggtggcataga
F.TNNT2.human	GGCAGCGGAAGAGGATGCTGAA
R.TNNT2.human	GAGGCACCAAGTTGGGCATGAACGA
F.NPPA.human	Hs.PT.58.4259173
R.NPPA.human	Hs.PT.58.4259173
F.NPPB.human	Hs.PT.58.19450190
R.NPPB.human	Hs.PT.58.19450190
F.ATP2A2.human	CTTGCTGGAACTTGTGATTGAG
R.ATP2A2.human	ATTACAAAAGGTTCTACAAAGGCTG
F.enhancer.RNA.region1a.human	ggcaatgacagcctctaacatggcca
R.enhancer.RNA.region1a.human	ggcagcagaccacagataaagtgcagt
F.enhancer.RNA.region1b.human	gttgctgggtgagcagagtggga
R.enhancer.RNA.region1b.human	actctggcacatctccctatcccct
F.enhancer.RNA.region2.human	ctgtgtcagtgccatcatcatcttcctgg
R.enhancer.RNA.region2.human	gcagggctgaactcacaaaagcagc
F.enhancer.RNA.region3.human	ctgggagagccgttgattatcagctgg
R.enhancer.RNA.region3.human	ccctagctctgtcacaaatgagttcacctcc
F.Tbp.mouse	Mm.PT.39a.22214839
R.Tbp.mouse	Mm.PT.39a.22214839
F.Myh6.mouse	Mm.PT.58.31314128
R.Myh6.mouse	Mm.PT.58.31314128
F.Myh7.mouse	Mm.PT.58.17465550
R.Myh7.mouse	Mm.PT.58.17465550
F.Nppa.mouse	TTCCTCGTCTTGGCCTTTTG
R.Nppa.mouse	CCTCATCTTCTACCGGCATC
F.Nppb.mouse	GTCCAGCAGAGACCTCAAAA
R.Nppb.mouse	AGGCAGAGTCAGAAACTGGA
F.Atp2a2.mouse	TCGACCAGTCAATTCTTACAGG
R.Atp2a2.mouse	CAGGGACAGGGTCAGTATGC
F.Tnnt2.mouse	TACAGACTCTGATCGAGGCTCACTTC
R.Tnnt2.mouse	TCATTGCGAATACGCTGCTGCTC

### Sheet: Summary
Tab	Summary of contents
gRNA	gRNA sequences with overhangs to allow for cloning into vectors containing an Esp3I site
Next gene sequencing primers	Primers use for generation of ATAC-seq and HiCAR libraries
Antibodies	Primary and secondary antibodies used in the creation of Figure 1
Accession numbers	Information about data use in visualization of browser tracks
qPCR primers	Primer sequences used for the analysis of gene expression shown in Figure 4
