## Supplementary material for "A gene regulatory element modulates myosin expression and controls cardiomyocyte response to stress": GEO accession numbers

### Sheet: Sheet1
Data Set	Accession #	Token
ATAC-seq	GSE283424	uvqnuasalhwlrwx
RNA-seq	GSE283426	upaloqgqztwrxyn
Human CRISPRa HiCAR	GSE283427	ojujamcotnwnfkt
Human CRISPRi HiCAR	GSE283430	wtariismjxintcf
Mouse CRISPRa HiCAR	GSE283432	ifqhygichtybbwh
