## Supplementary Table S4 for "A gene regulatory element modulates myosin expression and controls cardiomyocyte response to stress"

### Sheet: CM
Disease Category	Diagnosis or Clinical Feature	Code Type	Code
Familial Cardiomyopathy	Cardiomyopathy	Self Report	1079
Familial Cardiomyopathy	heart failure/pulmonary odema	Self Report	1076
Familial Cardiomyopathy	Open heart assist operations	OPCS4	K54
Familial Cardiomyopathy	Transluminal heart assist operations	OPCS4	K56
Familial Cardiomyopathy	Cardioverter defibrillator introduced through the vein	OPCS4	K59
Familial Cardiomyopathy	Other cardioverter defibrillator	OPCS4	K72
Familial Cardiomyopathy	Cardiomyopathy	ICD10	I42.0
Familial Cardiomyopathy	Other hypertrophic cardiomyopathy	ICD10	I42.2
Familial Cardiomyopathy	Other restrictive cardiomyopathy	ICD10	I42.5
Familial Cardiomyopathy	Other cardiomyopathies	ICD10	I42.8
Familial Cardiomyopathy	Cardiomyopathy, unspecified	ICD10	I42.9
Familial Cardiomyopathy	Cardiomyopathy in diseases classified elsewhere	ICD10	I43
Familial Cardiomyopathy	Cardiomyopathy in other diseases classified elsewhere	ICD10	I43.8
Familial Cardiomyopathy	Heart failure	ICD10	I50.0
Familial Cardiomyopathy	Left ventricular failure, unspecified	ICD10	I50.1
Familial Cardiomyopathy	Systolic (congestive) heart failure	ICD10	I50.2
Familial Cardiomyopathy	Acute systolic (congestive) heart failure	ICD10	I50.21
Familial Cardiomyopathy	Chronic systolic (congestive) heart failure	ICD10	I50.22
Familial Cardiomyopathy	Acute on chronic systolic (congestive) heart failure	ICD10	I50.23
Familial Cardiomyopathy	Combined systolic (congestive) and diastolic (congestive) heart failure	ICD10	I50.4
Familial Cardiomyopathy	Acute combined systolic (congestive) and diastolic (congestive) heart failure	ICD10	I50.41
Familial Cardiomyopathy	Chronic combined systolic (congestive) and diastolic (congestive) heart failure	ICD10	I50.42
Familial Cardiomyopathy	Acute on chronic combined systolic (congestive) and diastolic (congestive) heart failure	ICD10	I50.43
Familial Cardiomyopathy	Other heart failure	ICD10	I50.8
Familial Cardiomyopathy	Biventricular heart failure	ICD10	I50.82
Familial Cardiomyopathy	End stage heart failure	ICD10	I50.84
Familial Cardiomyopathy	Other heart failure	ICD10	I50.89
Familial Cardiomyopathy	Heart failure, unspecified	ICD10	I50.9
Familial Cardiomyopathy	Cardiomyopathy	ICD9	425
Familial Cardiomyopathy	Cardiomyopathy in other diseases classified elsewhere	ICD9	425.8
Familial Cardiomyopathy	Secondary cardiomyopathy, unspecified	ICD9	425.9
Familial Cardiomyopathy	Heart failure	ICD9	428
Familial Cardiomyopathy	Congestive heart failure, unspecified	ICD9	428
Familial Cardiomyopathy	Left heart failure	ICD9	428.1
Familial Cardiomyopathy	Systolic heart failure	ICD9	428.2
Familial Cardiomyopathy	Systolic heart failure, unspecified	ICD9	428.2
Familial Cardiomyopathy	Systolic heart failure, acute	ICD9	428.21
Familial Cardiomyopathy	Systolic heart failure, chronic	ICD9	428.22
Familial Cardiomyopathy	Systolic heart failure, acute on chronic	ICD9	428.23
Familial Cardiomyopathy	Combined systolic and diastolic heart failure	ICD9	428.4
Familial Cardiomyopathy	Combined systolic and diastolic heart failure, unspecified	ICD9	428.4
Familial Cardiomyopathy	Combined systolic and diastolic heart failure, acute	ICD9	428.41
Familial Cardiomyopathy	Combined systolic and diastolic heart failure, chronic	ICD9	428.42
Familial Cardiomyopathy	Combined systolic and diastolic heart failure, acute on chronic	ICD9	428.43
Familial Cardiomyopathy	Heart failure, unspecified	ICD9	428.9
Familial Cardiomyopathy	Cardiomyopathy	Cardiac MRI	45
Familial Cardiomyopathy	pacemaker/defibrillator insertion	self report operation	1096
Familial Cardiomyopathy	heart transplant	self report operation	1098
Familial Cardiomyopathy	defibrillator/icd insertion	self report operation	1550
Familial Cardiomyopathy	defibrillator/icd battery change	self report operation	1551

### Sheet: CAD
Disease Category	Code Description	Code Type	Code
Coronary artery disease	Myocardial infarction	ICD9	410
Coronary artery disease	Myocardial infarction	ICD9	411
Coronary artery disease	Myocardial infarction	ICD9	412
Coronary artery disease	Angina	Self Report	1074
Coronary artery disease	Cardioverter defibrillator introduced through the vein	OPCS4	K59
Coronary artery disease	Connection of thoracic artery to coronary artery	OPCS4	K45
Coronary artery disease	Coronary angioplasty +/- stenting	OPCS4	K49
Coronary artery disease	Coronary angioplasty +/- stenting	OPCS4	K50.2
Coronary artery disease	Coronary angioplasty +/- stenting	OPCS4	K75
Coronary artery disease	Coronary artery bypass grafting	OPCS4	K40
Coronary artery disease	Coronary artery bypass grafting	OPCS4	K41
Coronary artery disease	Coronary artery bypass grafting	OPCS4	K45
Coronary artery disease	Heart attack/myocardial infarction	Self Report	1075
Coronary artery disease	Other bypass of coronary artery	OPCS4	K46
Coronary artery disease	Other therapeutic transluminal operations on coronary artery	OPCS4	K50
Coronary artery disease	Percutaneous transluminal balloon angioplasty and insertion of stent into coronary artery	OPCS4	K75
Coronary artery disease	Saphenous vein graft replacement of coronary artery	OPCS4	K40
Coronary artery disease	Transluminal balloon angioplasty of coronary artery	OPCS4	K49
Coronary artery disease	Acute myocardial infarction	ICD10	I21
Coronary artery disease	Subsequent ST elevation (STEMI) and non-ST elevation (NSTEMI) myocardial infarction	ICD10	I22
Coronary artery disease	Certain current complications following ST elevation (STEMI) and non-ST elevation (NSTEMI) myocardial infarction (within the 28 day period)	ICD10	I23
Coronary artery disease	Dressler's syndrome	ICD10	I24.1
Coronary artery disease	Old myocardial infarction	ICD10	I25.2
Coronary artery disease	coronary angioplasty (ptca) +/- stent	self report operation	1070
Coronary artery disease	coronary artery bypass grafts (cabg)	self report operation	1095
Coronary artery disease	triple heart bypass	self report operation	1523

### Sheet: MYH6_Enhancer_Variant_Region1
X.CHROM	POS	ID	REF	ALT	QUAL	FILTER	INFO	FORMAT	CTL_Homozygous_Alt	CTL_Heterozyous	CM_Homozygous_Alt	CM_Heterozyous	CTL_Homozygous_Ref	CM_Homozygous_Ref	Heterozygous_Fisher_pval	Homozygous_Fisher_pval	PHRED	-LOG10(Het pvalue)
chr14	23377564	chr14:23377564:SG	A	G	5042	PASS	.	GT:AD:MD:DP:GQ:PL	0	19	0	2	192794	4319	0.0766341	1	2.756	1.11558
chr14	23377565	chr14:23377565:IG	T	TTTACAGCAGGTTTCAG	8583	LowQD	.	GT:AD:MD:DP:GQ:PL	0	748	0	14	192065	4307	0.619002	1	0.979	0.208308
chr14	23377572	chr14:23377572:SG	C	A	4645	PASS	.	GT:AD:MD:DP:GQ:PL	0	18	0	1	192795	4320	0.343685	1	6.648	0.463839
chr14	23377655	chr14:23377655:SG	G	T	4429	PASS	.	GT:AD:MD:DP:GQ:PL	0	17	0	1	192796	4320	0.328975	1	16.96	0.482837
chr14	23377658	chr14:23377658:SG	A	G,*	10988800	PASS	.	GT:AD:MD:DP:GQ:PL	3026	41440	68	965	148347	3288	0.182896	0.900698	#N/A	0.737795
chr14	23377661	chr14:23377661:SG	G	A	751	PASS	.	GT:AD:MD:DP:GQ:PL	0	2	0	1	192811	4320	0.0643268	1	2.347	1.19161
chr14	23377697	chr14:23377697:SG	C	G,T	626919	PASS	.	GT:AD:MD:DP:GQ:PL	7	2508	0	53	190298	4268	0.734051	1	#N/A	0.134274
chr14	23377746	chr14:23377746:SG	T	C	6093	PASS	.	GT:AD:MD:DP:GQ:PL	0	23	0	1	192790	4320	0.412536	1	9.892	0.384538
chr14	23377818	chr14:23377818:SG	A	C	4519	PASS	.	GT:AD:MD:DP:GQ:PL	0	17	0	1	192796	4320	0.328975	1	3.73	0.482837
chr14	23377843	chr14:23377843:SG	C	T	1018	PASS	.	GT:AD:MD:DP:GQ:PL	0	3	0	1	192810	4320	0.0848362	1	0.7	1.07142
chr14	23377853	chr14:23377853:SG	C	T	3071	PASS	.	GT:AD:MD:DP:GQ:PL	0	11	0	1	192802	4320	0.233532	1	6.156	0.631654
chr14	23377872	chr14:23377872:SG	A	C	1047	PASS	.	GT:AD:MD:DP:GQ:PL	0	6	0	1	192807	4320	0.143707	1	0.266	0.842522
chr14	23377955	chr14:23377955:SG	C	T	872311	PASS	.	GT:AD:MD:DP:GQ:PL	15	3655	0	92	189143	4229	0.259872	1	0.03	0.585241
chr14	23377963	chr14:23377963:SG	T	G	2712	PASS	.	GT:AD:MD:DP:GQ:PL	0	30	0	1	192783	4320	0.496969	1	0.997	0.303671
chr14	23377985	chr14:23377985:SG	A	G	11439300	PASS	.	GT:AD:MD:DP:GQ:PL	3929	45221	91	1048	143663	3182	0.208918	0.660613	7.988	0.680025
chr14	23377997	chr14:23377997:SG	C	T	3050	PASS	.	GT:AD:MD:DP:GQ:PL	0	15	0	1	192798	4320	0.29856	1	2.226	0.524968
chr14	23378018	chr14:23378018:SG	G	A	2026	PASS	.	GT:AD:MD:DP:GQ:PL	0	8	0	1	192805	4320	0.180835	1	6.435	0.742717
chr14	23378135	chr14:23378135:SG	C	A	730	PASS	.	GT:AD:MD:DP:GQ:PL	0	2	0	1	192811	4320	0.0643268	1	7.481	1.19161
chr14	23378137	chr14:23378137:SG	G	C	2599	PASS	.	GT:AD:MD:DP:GQ:PL	0	10	0	1	192803	4320	0.216354	1	6.246	0.664835
chr14	23378234	chr14:23378234:SG	C	T	1473	PASS	.	GT:AD:MD:DP:GQ:PL	0	5	0	1	192808	4320	0.124517	1	7.605	0.904773
chr14	23378259	chr14:23378259:SG	G	A	1245	PASS	.	GT:AD:MD:DP:GQ:PL	0	4	0	1	192809	4320	0.104896	1	4.995	0.97924
chr14	23378288	chr14:23378288:SG	C	T	3106	PASS	.	GT:AD:MD:DP:GQ:PL	0	12	0	1	192801	4320	0.250333	1	9.651	0.601481

### Sheet: MYH6_Enhancer_Variant_Region2
X.CHROM	POS	ID	REF	ALT	QUAL	FILTER	INFO	FORMAT	CTL_Homozygous_Alt	CTL_Heterozyous	CM_Homozygous_Alt	CM_Heterozyous	CTL_Homozygous_Ref	CM_Homozygous_Ref	Heterozygous_Fisher_pval	Homozygous_Fisher_pval	PHREDD	-LOG10(Het pvalue)
chr14	23378924	chr14:23378924:SG	A	G	56531	PASS	.	GT:AD:MD:DP:GQ:PL	4	234	0	6	192575	4315	0.657203	1	10.13	0.182301
chr14	23378947	chr14:23378947:SG	C	T	3109	PASS	.	GT:AD:MD:DP:GQ:PL	0	12	0	1	192801	4320	0.250333	1	9.656	0.601481
chr14	23378982	chr14:23378982:SG	C	T	1080220	PASS	.	GT:AD:MD:DP:GQ:PL	30	4386	1	94	188397	4226	0.717785	0.497316	5.892	0.144005
chr14	23378985	chr14:23378985:SG	C	T	34422	PASS	.	GT:AD:MD:DP:GQ:PL	0	142	0	2	192671	4319	0.774422	1	6.953	0.111022
chr14	23379102	chr14:23379102:SG	C	T	34154000	PASS	.	GT:AD:MD:DP:GQ:PL	43672	94667	1010	2096	54474	1215	0.840949	0.400338	6.789	0.0752304
chr14	23379205	chr14:23379205:SG	C	A	12973	PASS	.	GT:AD:MD:DP:GQ:PL	0	53	0	2	192760	4319	0.340202	1	9.578	0.468263
chr14	23379215	chr14:23379215:SG	G	A	3083	PASS	.	GT:AD:MD:DP:GQ:PL	0	12	0	1	192801	4320	0.250333	1	2.336	0.601481
chr14	23379240	chr14:23379240:SG	T	C	29452	LowQD	.	GT:AD:MD:DP:GQ:PL	0	929	0	12	191884	4309	0.0567173	1	3.506	1.24628
chr14	23379401	chr14:23379401:SG	G	C	11598	PASS	.	GT:AD:MD:DP:GQ:PL	0	46	0	2	192767	4319	0.283606	1	6.553	0.547285
chr14	23379500	chr14:23379500:SG	C	G	2961600	PASS	.	GT:AD:MD:DP:GQ:PL	217	12386	7	292	180210	4022	0.363164	0.351419	12.53	0.439898

### Sheet: MYH6_Enhancer_Variant region 3
X.CHROM	POS	ID	REF	ALT	QUAL	FILTER	INFO	FORMAT	CTL_Homozygous_Alt	CTL_Heterozyous	CM_Homozygous_Alt	CM_Heterozyous	CTL_Homozygous_Ref	CM_Homozygous_Ref	Heterozygous_Fisher_pval	Homozygous_Fisher_pval	PHRED	-LOG10(Het pvalue)
chr14	23379886	chr14:23379886:SG	T	C	2134	PASS	.	GT:AD:MD:DP:GQ:PL	0	8	0	1	192805	4320	0.180835	1	1.598	0.742717
chr14	23379982	chr14:23379982:SG	C	T	21569	PASS	.	GT:AD:MD:DP:GQ:PL	0	89	0	1	192724	4320	1	1	9.282	0
chr14	23380066	chr14:23380066:SG	C	G	10438	PASS	.	GT:AD:MD:DP:GQ:PL	0	41	0	1	192772	4320	0.605817	1	5.569	0.217659
chr14	23380093	chr14:23380093:SG	G	A	14083	PASS	.	GT:AD:MD:DP:GQ:PL	0	57	0	2	192756	4319	0.371937	1	1.134	0.42953
chr14	23380106	chr14:23380106:SG	G	A	1099	PASS	.	GT:AD:MD:DP:GQ:PL	0	4	0	1	192809	4320	0.104896	1	6.986	0.97924
chr14	23380120	chr14:23380120:SG	C	G	510	PASS	.	GT:AD:MD:DP:GQ:PL	0	1	0	1	192812	4320	0.0433579	1	15.32	1.36293
chr14	23380142	chr14:23380142:SG	T	G	5599	PASS	.	GT:AD:MD:DP:GQ:PL	0	23	0	1	192790	4320	0.412536	1	3.984	0.384538
chr14	23380144	chr14:23380144:IG	G	GC	3171	PASS	.	GT:AD:MD:DP:GQ:PL	0	12	0	1	192801	4320	0.250333	1	5.138	0.601481
chr14	23380168	chr14:23380168:SG	A	C	4339	PASS	.	GT:AD:MD:DP:GQ:PL	0	17	0	1	192796	4320	0.328975	1	1.024	0.482837
chr14	23380169	chr14:23380169:SG	G	C	4084	PASS	.	GT:AD:MD:DP:GQ:PL	0	16	0	1	192797	4320	0.313936	1	10.54	0.503159
chr14	23380222	chr14:23380222:SG	C	A	71179	PASS	.	GT:AD:MD:DP:GQ:PL	0	289	0	7	192524	4314	0.840712	1	3.653	0.0753529
chr14	23380274	chr14:23380274:SG	C	T	10458400	PASS	.	GT:AD:MD:DP:GQ:PL	2719	38738	65	893	151356	3363	0.336186	0.55499	8.895	0.47342
chr14	23380321	chr14:23380321:SG	C	T	10573300	PASS	.	GT:AD:MD:DP:GQ:PL	2731	38887	66	898	151195	3357	0.29966	0.472194	6.667	0.523371
chr14	23380387	chr14:23380387:SG	A	T	1233960	PASS	.	GT:AD:MD:DP:GQ:PL	36	4904	1	98	187873	4222	0.281594	0.560623	8.518	0.550377
chr14	23380398	chr14:23380398:SG	C	T	8689	PASS	.	GT:AD:MD:DP:GQ:PL	0	36	0	2	192777	4319	0.20239	1	3.552	0.69381
chr14	23380407	chr14:23380407:SG	C	T	16256	PASS	.	GT:AD:MD:DP:GQ:PL	0	63	1	2	192750	4318	0.65501	0.0219162	2.934	0.183752
chr14	23380581	chr14:23380581:SG	T	C	1070	PASS	.	GT:AD:MD:DP:GQ:PL	0	4	0	1	192809	4320	0.104896	1	0.779	0.97924
chr14	23380589	chr14:23380589:SG	C	T	1804	PASS	.	GT:AD:MD:DP:GQ:PL	0	7	0	1	192806	4320	0.162477	1	1.748	0.789209
chr14	23380605	chr14:23380605:SG	G	A	5305	PASS	.	GT:AD:MD:DP:GQ:PL	0	21	0	1	192792	4320	0.385908	1	3.763	0.413517
chr14	23380623	chr14:23380623:SG	C	T	13660	PASS	.	GT:AD:MD:DP:GQ:PL	0	57	0	1	192756	4320	1	1	0.081	0
chr14	23380628	chr14:23380628:SG	G	T	2192	PASS	.	GT:AD:MD:DP:GQ:PL	0	8	0	1	192805	4320	0.180835	1	0.315	0.742717
chr14	23380645	chr14:23380645:SG	G	A	10920	PASS	.	GT:AD:MD:DP:GQ:PL	0	42	0	1	192771	4320	0.614459	1	0.4	0.211507
chr14	23380745	chr14:23380745:SG	G	A	1125	PASS	.	GT:AD:MD:DP:GQ:PL	0	4	0	1	192809	4320	0.104896	1	1.789	0.97924
chr14	23380764	chr14:23380764:SG	C	T	3152	PASS	.	GT:AD:MD:DP:GQ:PL	0	12	0	1	192801	4320	0.250333	1	2.852	0.601481
chr14	23380772	chr14:23380772:SG	G	A	10114500	PASS	.	GT:AD:MD:DP:GQ:PL	2720	38728	65	892	151365	3364	0.345947	0.555151	3.089	0.460991
chr14	23380790	chr14:23380790:SG	G	C	7163430	PASS	.	GT:AD:MD:DP:GQ:PL	1285	28178	32	611	163350	3678	0.40744	0.570891	2.323	0.389937
chr14	23380811	chr14:23380811:SG	G	A	486851	PASS	.	GT:AD:MD:DP:GQ:PL	8	2010	0	39	190795	4282	0.404392	1	7.428	0.393197
chr14	23380820	chr14:23380820:SG	C	T	94203	PASS	.	GT:AD:MD:DP:GQ:PL	0	401	0	2	192412	4319	0.0152548	1	10.97	1.81659
chr14	23380890	chr14:23380890:SG	C	A	510	PASS	.	GT:AD:MD:DP:GQ:PL	0	1	0	1	192812	4320	0.0433579	1	2.191	1.36293
chr14	23380934	chr14:23380934:SG	A	G	5193	PASS	.	GT:AD:MD:DP:GQ:PL	0	21	0	1	192792	4320	0.385908	1	0.446	0.413517
chr14	23380939	chr14:23380939:SG	T	G	1935640	PASS	.	GT:AD:MD:DP:GQ:PL	159	7740	4	184	184914	4133	0.410833	0.784434	3.458	0.386335

### Sheet: SNP_Motif_position
MotifAltID	alt_pos	motif_start	motif_end	strand	((Alt_frequency-Ref_frequency)/Total_frequency)	disrupts motif
TFDP1	23380066	23380059	23380069	-	0.928749	FALSE
MTF1	23380106	23380100	23380113	-	-0.0350877	TRUE
KLF6	23380106	23380100	23380110	-	-0.0862866	TRUE
CTCF	23380120	23380112	23380130	-	-0.618002	TRUE
Zfx	23380274	23380269	23380282	-	-0.960499	TRUE
ZNF449	23380274	23380268	23380281	+	-0.980679	TRUE
E2F6	23380398	23380398	23380410	-	-0.114445	TRUE
E2F6	23380407	23380398	23380410	-	-0.824128	TRUE
ZNF460	23380581	23380579	23380594	-	0.256824	FALSE
ZNF460	23380589	23380579	23380594	-	0.415633	FALSE
TFDP1	23380764	23380757	23380767	-	0.00298954	FALSE
E2F6	23380764	23380757	23380769	-	0.097401	FALSE
KLF15	23380764	23380759	23380769	+	-0.999912	TRUE
ZBTB26	23380790	23380779	23380793	-	0	FALSE
Zfx	23380811	23380807	23380820	-	-1	TRUE
ZNF460	23380811	23380809	23380824	+	-0.0297767	TRUE
Plagl1	23380811	23380806	23380818	-	-0.0137073	TRUE
Zfx	23380820	23380807	23380820	-	-0.27044	TRUE
ZNF460	23380820	23380809	23380824	+	-0.976427	TRUE

### Sheet: Summary
Tab	Summary of contents
CM	EHR criteria for cardiomyopathies in UKBiobank samples
CAD	EHR criteria for coronary artery disease in UKBiobank samples
MYH6_Enhancer_Variant region 1	All variants within region R1 where atleast one CM patient possesses the variant in noncoding or intronic regions.
MYH6_Enhancer_Variant region 2	All variants within region R2 where atleast one CM patient possesses the variant in noncoding or intronic regions.
MYH6_Enhancer_Variant region 3	All variants within region R3 where atleast one CM patient possesses the variant in noncoding or intronic regions.
CADD_PHRED_scores	PHRED scores for all variants within region R3 using CADD v1.7
accession_numbers	Information related to data used for epigenetic profiling of the regions of interest
SNP_Motif_position	Calculation of variant tolerance withing the motif
Region coordinates
Region 1	chr14:23377559-23378416
Region 2	chr14:23378863-23379551
Region 3	chr14:23379863-23380961
